# Comparative genomics of *Bordetella pertussis* isolates from New Zealand, a country with an uncommonly high incidence of whooping cough

**DOI:** 10.1101/2021.10.11.463938

**Authors:** Natalie Ring, Heather Davies, Julie Morgan, Maithreyi Sundaresan, Audrey Tiong, Andrew Preston, Stefan Bagby

## Abstract

2.

Whooping cough, the respiratory disease caused by *Bordetella pertussis*, has undergone a wide-spread resurgence over the last several decades. Previously, we developed a pipeline to assemble the repetitive *B. pertussis* genome into closed sequences using hybrid nanopore and Illumina sequencing. Here, this sequencing pipeline was used to conduct a more high-throughput, longitudinal screen of 66 strains isolated between 1982 and 2018 in New Zealand. New Zealand has a higher incidence of whooping cough than many other countries; usually at least twice as many cases per 100,000 people as the USA and UK and often even higher, despite similar rates of vaccine uptake. To the best of our knowledge, these strains are the first New Zealand *B. pertussis* isolates to be sequenced. The analyses here show that, on the whole, genomic trends in New Zealand *B. pertussis* isolates, such as changing allelic profile in vaccine-related genes and increasing pertactin deficiency, have paralleled those seen elsewhere in the world. At the same time, phylogenetic comparisons of the New Zealand isolates with global isolates suggest that a number of strains are circulating in New Zealand which cluster separately from other global strains, but which are closely related to each other. The results of this study add to a growing body of knowledge regarding recent changes to the *B. pertussis* genome, and are the first genetic investigation into *B. pertussis* isolates from New Zealand.

**Impact statement:** Since the 1990s, whooping cough has been resurgent in many countries around the world, despite the wide availability of vaccines. New Zealand has often had a higher incidence of whooping cough than other countries such as the USA, UK and Australia, both during outbreak periods and in the intervening years. One potential reason for the resurgence of whooping cough is genetic changes to the causative bacterium, *Bordetella pertussis*, with several recently identified, ongoing global genetic trends. No *B. pertussis* isolates from New Zealand have previously been sequenced, however. Here, we used hybrid sequencing to investigate the genomes of 66 New Zealand *B. pertussis* isolates, collected between 1982 and 2018. This revealed that genetic trends in New Zealand *B. pertussis* match those observed elsewhere, but over the years a number of highly similar or identical strains appear to have circulated (or are currently circulating) in the country, a phenomenon not commonly noted elsewhere. This first study of *B. pertussis* isolates from New Zealand contributes to the global understanding of *B. pertussis* genomics, as well as providing the groundwork for any future whole genome sequencing of New Zealand *B. pertussis* isolates.

**Data summary:**

1. Nanopore and Illumina fastq sequence files for all strains have been deposited in NCBI’s Sequence Read Archive, BioProject PRJNA556977. A full list of accession numbers for all sequence read files is provided in **Supplementary Table S1**.
2. Genome sequences for 63 strains have been deposited in NCBI’s GenBank, BioProject PRJNA556977, accession numbers in **Supplementary Table S1**.
3. Genome assemblies for 3 strains assembled using only nanopore data (NZ1, NZ5 and NZ29), which had a high number of pseudogenes, were not deposited in GenBank, but are available from Figshare: https://doi.org/10.6084/m9.figshare.12640463
4. Source code and full commands used are available from Github: https://github.com/nataliering/Comparative-genomics-of-Bordetella-pertussis-isolates-from-New-Zealand

The authors confirm all supporting data, code and protocols have been provided within the article or through supplementary data files.
