## Supplementary Tables for "Comparative genomics of *Bordetella pertussis* isolates from New Zealand, a country with an uncommonly high incidence of whooping cough"

### Sheet: S1_Strain_metadata_&_results
ID	BioProject ID	BioSample ID	Nanopore SRA accession	Illumina SRA accession	Hybrid genome assembly accession	Year Group	Age	Sex	Sample source	Date received	Year received	Health district	Serotype	Nanopore sequencing yield/ Gb	Nanopore sequencing mean length / bp	Nanopore sequencing coverage	Illumina sequencing mean length / bp	Illumina sequencing length standard deviation / bp	Illumina sequencing coverage	Total sequencing coverage	Illumina sequencing provider	Assembly strategy	Contigs	Genome length / Mb	IS481	IS1002	IS1663	IS1001	ptxP	ptxA	ptxB	ptxC	ptxD	ptxE	prn	fim2	fim3	Allele profile	IS in prn?	prn mutation	IS in fha?	IS in ptx?	Genome arrangement type	Associated CDC arrangement type
NZ1	PRJNA556977	SAMN12385760	SRR9849540	NA	NA	1980s/1990s	Unknown	Unknown	Unknown	Unknown	1982	Unknown	Unknown	0.914	5635	228	NA	NA	NA	228	NA	Flye (Nanopore only)	1	4.129	254	6	17	0	1	1	1	1	1	4	1	1	1	ptxP1-ptxA1-prn1-fim2-1-fim3-1	N	NA	N	N	6	na
NZ2	PRJNA556977	SAMN12385761	SRR9849539	SRR11855999	CP054126	1980s/1990s	Unknown	Unknown	Unknown	Unknown	1983	Unknown	Unknown	1.406	6247	352	174	88	34.664	386.664	Milner Genomics Centre	Flye (Hybrid)	1	4.132	254	6	17	0	1	1	1	1	1	4	1	1	1	ptxP1-ptxA1-prn1-fim2-1-fim3-1	N	NA	N	N	6	na
NZ3	PRJNA556977	SAMN12385762	SRR9849542	SRR11855998	CP054125	1980s/1990s	Unknown	Unknown	Unknown	Unknown	1984	Unknown	Unknown	0.724	5774	181	138	5	269.906	450.906	Novogene	Unicycler (Hybrid)	1	4.13	252	6	17	0	1	1	1	1	1	4	1	1	1	ptxP1-ptxA1-prn1-fim2-1-fim3-1	N	NA	N	N	6	NA
NZ4	PRJNA556977	SAMN12385763	SRR9849541	SRR11855987	CP054124	1980s/1990s	Unknown	Unknown	Unknown	Unknown	1985	Unknown	Unknown	1.029	5629	257	200	91	71.6042	328.604	Milner Genomics Centre	Flye (Hybrid)	1	4.128	251	6	17	0	1	1	1	1	1	4	1	1	1	ptxP1-ptxA1-prn1-fim2-1-fim3-1	N	NA	N	N	Singleton	na
NZ5	PRJNA556977	SAMN12385764	SRR9849536	NA	NA	1980s/1990s	Unknown	Unknown	Unknown	Unknown	1986	Unknown	Unknown	1.293	6539	323	NA	NA	NA	323	NA	Flye (Nanopore only)	1	4.126	248	7	17	0	1	1	1	1	1	4	1	1	1	ptxP1-ptxA1-prn1-fim2-1-fim3-1	N	NA	N	N	Singleton	na
NZ6	PRJNA556977	SAMN12385765	SRR9849535	SRR11855976	CP054123	1980s/1990s	Unknown	Unknown	Unknown	Unknown	1987	Unknown	Unknown	0.473	5349	118	139	4	309.679	427.679	Novogene	Unicycler (Hybrid)	1	4.107	251	6	16	0	3	1	1	4	1	4	2	1	1	ptxP3-ptxA1-prn2-fim2-1-fim3-1	N	NA	N	N	1	CDC010
NZ7	PRJNA556977	SAMN12385766	SRR9849538	SRR11855965	CP054122	1980s/1990s	Unknown	Unknown	Unknown	Unknown	1988	Unknown	Unknown	0.504	4981	126	139	4.5	244.295	370.295	Novogene	Unicycler (Hybrid)	1	4.134	255	6	17	0	1	1	1	1	1	4	9	1	1	ptxP1-ptxA1-prn9-fim2-1-fim3-1	N	NA	N	N	Singleton	NA
NZ8	PRJNA556977	SAMN12385767	SRR9849537	SRR11855954	CP054121	1980s/1990s	9W	Female	Unknown	1989-04-21	1989	Auckland Combined	1,3	0.285	5697	71	197	89	63.113	134.113	Milner Genomics Centre	Flye (Hybrid)	1	4.105	250	6	16	0	3	1	1	4	1	4	2	1	1	ptxP3-ptxA1-prn2-fim2-1-fim3-1	N	NA	N	N	1	CDC010
NZ9	PRJNA556977	SAMN12385768	SRR9849534	SRR11855943	CP054120	1980s/1990s	11M	Female	Pernasal	1990-03-05	1990	Auckland Combined	1,3	0.78	4921	195	139	4.5	294.038	489.038	Novogene	Unicycler (Hybrid)	1	4.106	250	6	16	0	3	1	1	4	1	4	2	1	1	ptxP3-ptxA1-prn2-fim2-1-fim3-1	N	NA	N	N	3	CDC002
NZ10	PRJNA556977	SAMN12385769	SRR9849533	SRR11855939	CP054119	1980s/1990s	1M	Female	Nasopharynx	1991-01-03	1991	Capital and Coast	1,2	0.5	5269	125	151	84	92.7655	217.766	Milner Genomics Centre	Flye (Hybrid)	1	4.13	253	6	17	0	1	1	1	1	1	4	1	1	1	ptxP1-ptxA1-prn1-fim2-1-fim3-1	N	NA	N	N	Singleton	Cluster-BP-23
NZ11	PRJNA556977	SAMN12385770	SRR9849531	SRR11855938	CP054118	1980s/1990s	9Y	Male	Nasopharynx	1993-08-13	1993	Capital and Coast	1,3	0.62	5262	155	206	88	49.0411	204.041	Milner Genomics Centre	Flye (Hybrid)	1	4.108	252	6	16	0	3	1	1	4	1	4	2	1	1	ptxP3-ptxA1-prn2-fim2-1-fim3-1	N	NA	N	N	1	CDC010
NZ12	PRJNA556977	SAMN12385771	SRR9849530	SRR11855937	CP054127	1980s/1990s	9M	Female	Nasopharynx	1994-01-10	1994	Capital and Coast	1,3	0.421	5667	105	187	88	155.373	260.373	Milner Genomics Centre	Flye (Hybrid)	1	4.107	248	6	17	0	1	1	1	1	1	4	3	1	1	ptxP1-ptxA1-prn3-fim2-1-fim3-1	N	NA	N	N	Singleton	na
NZ13	PRJNA556977	SAMN12385772	SRR9849529	SRR11855997	CP054117	1980s/1990s	9M	Male	Pernasal	1997-01-03	1997	Capital and Coast	1,3	0.667	5560	167	139	4.5	237.402	404.402	Novogene	Unicycler (Hybrid)	1	4.129	254	5	17	0	1	1	1	1	1	4	3	1	1	ptxP1-ptxA1-prn3-fim2-1-fim3-1	N	NA	N	N	2	NA
NZ14	PRJNA556977	SAMN12385773	SRR9849528	SRR11855996	CP054116	1980s/1990s	4Y	Female	Nasopharynx	1999-08-19	1999	Southern	Not tested	0.404	5299	101	139	4.5	260.378	361.378	Novogene	Unicycler (Hybrid)	1	4.104	248	6	16	0	3	1	1	4	1	4	2	1	1	ptxP3-ptxA1-prn2-fim2-1-fim3-1	N	NA	N	N	3	CDC002
NZ15	PRJNA556977	SAMN12385774	SRR9849573	SRR11855995	CP054115	2000s/2010s	9M	Male	Nasopharynx	2000-01-12	2000	Taranaki	Not tested	0.789	5262	197	188	88	50.7955	247.795	Milner Genomics Centre	Flye (Hybrid)	1	4.106	250	6	16	0	3	1	1	4	1	4	2	1	2	ptxP3-ptxA1-prn2-fim2-1-fim3-2	N	NA	N	N	5	CDC013
NZ16	PRJNA556977	SAMN12385775	SRR9849572	SRR11855994	CP054114	2000s/2010s	3Y	Female	Pernasal	2001-07-10	2001	Canterbury	Not tested	0.401	5971	100	188	86	46.6781	146.678	Milner Genomics Centre	Flye (Hybrid)	1	4.102	247	6	16	0	3	1	1	4	1	4	2	1	2	ptxP3-ptxA1-prn2-fim2-1-fim3-2	N	NA	N	N	4	CDC082
NZ17	PRJNA556977	SAMN12385776	SRR9849571	SRR11855993	CP054113	2000s/2010s	3Y	Female	Pernasal	2002-01-09	2002	Capital and Coast	1,3	1.04	6252	260	139	4.5	239.045	499.045	Novogene	Unicycler (Hybrid)	1	4.107	251	6	16	0	3	1	1	4	1	4	2	1	1	ptxP3-ptxA1-prn2-fim2-1-fim3-1	N	NA	N	N	1	CDC010
NZ18	PRJNA556977	SAMN12385777	SRR9849570	SRR11855992	CP054112	2000s/2010s	36Y	Male	Nasopharynx	2002-08-23	2002	Nelson Marlborough	1,3	0.685	5980	171	139	4	234.579	405.579	Novogene	Unicycler (Hybrid)	1	4.106	250	6	16	0	3	1	1	4	1	4	2	1	2	ptxP3-ptxA1-prn2-fim2-1-fim3-2	N	NA	N	N	5	CDC013
NZ19	PRJNA556977	SAMN12385778	SRR9849569	SRR11855991	CP054111	2000s/2010s	4Y	Male	Pernasal	2002-01-06	2003	Midcentral	1,3	1.357	5668	339	183	89	28.6852	367.685	Milner Genomics Centre	Flye (Hybrid)	1	4.103	247	6	16	0	3	1	1	4	1	4	2	1	2	ptxP3-ptxA1-prn2-fim2-1-fim3-2	N	NA	N	N	5	CDC013
NZ20	PRJNA556977	SAMN12385779	SRR9849568	SRR11855990	CP054110	2000s/2010s	3M	Female	Pernasal	2007-01-04	2007	Waikato	1,3	1.213	6421	303	192	88	36.0077	339.008	Milner Genomics Centre	Flye (Hybrid)	1	4.107	251	6	16	0	3	1	1	4	1	4	2	1	2	ptxP3-ptxA1-prn2-fim2-1-fim3-2	N	NA	N	N	7	na
NZ21	PRJNA556977	SAMN12385780	SRR9849555	SRR11855989	CP054109	2000s/2010s	11M	Male	Nasal	2007-11-07	2007	Nelson Marlborough	1,3	0.5	6508	125	139	4	245.227	370.227	Novogene	Unicycler (Hybrid)	1	4.105	249	6	16	0	3	1	1	4	1	4	2	1	1	ptxP3-ptxA1-prn2-fim2-1-fim3-1	N	NA	N	N	1	CDC010
NZ22	PRJNA556977	SAMN12385781	SRR9849556	SRR11855988	CP054108	2000s/2010s	5Y	Male	Nasal	2013-01-17	2013	South Canterbury	1,2	1.412	6062	353	187	92	34.8853	387.885	Milner Genomics Centre	Flye (Hybrid)	1	4.114	258	6	16	0	3	1	1	4	1	4	2	1	1	ptxP3-ptxA1-prn2-fim2-1-fim3-1	Y	prn2:IS481-1613fwd	N	N	1	CDC010
NZ23	PRJNA556977	SAMN12385782	SRR9849553	SRR11855986	CP054107	2000s/2010s	43Y	Male	Nasopharynx	2013-08-01	2013	Northland	1,2,3	1.282	5883	320	139	4.5	292.762	612.762	Novogene	Unicycler (Hybrid)	1	4.108	252	6	16	0	3	1	1	4	1	4	2	1	1	ptxP3-ptxA1-prn2-fim2-1-fim3-1	Y	prn2:IS481-1613rev	N	N	1	CDC010
NZ24	PRJNA556977	SAMN12385783	SRR9849554	SRR11855985	CP054106	2000s/2010s	70Y	Female	Nasopharynx	2014-01-16	2014	Southern	Non-typable	1.321	6210	330	139	4.5	237.489	567.489	Novogene	Unicycler (Hybrid)	1	4.111	254	6	16	0	3	1	1	4	1	4	2	1	1	ptxP3-ptxA1-prn2-fim2-1-fim3-1	Y	prn2:IS481-1613rev	N	N	1	CDC010
NZ25	PRJNA556977	SAMN12385784	SRR9849551	SRR11855984	CP054105	2000s/2010s	2Y	Male	Nasopharynx	2014-05-27	2014	Waikato	1, 2	0.934	6800	234	139	5	318.367	552.367	Novogene	Unicycler (Hybrid)	1	4.112	255	6	16	0	3	1	1	4	1	4	2	1	1	ptxP3-ptxA1-prn2-fim2-1-fim3-1	Y	prn2:IS481-1613rev	N	N	1	CDC010
NZ26	PRJNA556977	SAMN12385785	SRR9849552	SRR11855983	CP054104	2000s/2010s	68Y	Female	Nasopharynx	2015-03-13	2015	Auckland Combined	1, 2	0.944	6011	236	139	5	272.772	508.772	Novogene	Unicycler (Hybrid)	1	4.114	257	6	16	0	3	1	1	4	1	4	2	1	1	ptxP3-ptxA1-prn2-fim2-1-fim3-1	N	NA	N	N	3	CDC002
NZ27	PRJNA556977	SAMN12385786	SRR9849549	SRR11855982	CP054103	2000s/2010s	9Y	Male	Nasopharynx	2015-08-14	2015	Southern	1, 3	0.612	6150	153	176	90	44.2206	197.221	Milner Genomics Centre	Flye (Hybrid)	1	4.108	253	6	16	0	3	1	1	4	1	4	2	1	1	ptxP3-ptxA1-prn2-fim2-1-fim3-1	Y	prn2:IS481-1613fwd	N	N	1	CDC010
NZ28	PRJNA556977	SAMN12385787	SRR9849550	SRR11855981	CP054102	2000s/2010s	1M	Female	Nasopharynx	2016-03-08	2016	Southern	1, 2, 3	0.886	5738	221	139	4.5	327.343	548.343	Novogene	Unicycler (Hybrid)	1	4.107	251	6	16	0	3	1	1	4	1	4	2	1	2	ptxP3-ptxA1-prn2-fim2-1-fim3-2	N	NA	N	N	Singleton	NA
NZ29	PRJNA556977	SAMN12385788	SRR9849557	NA	NA	2004-2006 Outbreak	8Y	Female	Nasopharynx	2004-01-14	2004	Auckland Combined	1,3	1.353	6052	338	NA	NA	NA	338	NA	Flye (Nanopore only)	1	4.102	249	6	16	0	3	1	1	4	1	4	1	1	1	ptxP3-ptxA1-prn1-fim2-1-fim3-1	N	NA	N	N	1	CDC010
NZ30	PRJNA556977	SAMN12385789	SRR9849558	SRR11855980	CP054101	2004-2006 Outbreak	21Y	Female	Nasopharynx	2004-07-20	2004	Auckland Combined	1,3	0.945	5209	236	210	88	42.3241	278.324	Milner Genomics Centre	Flye (Hybrid)	1	4.104	249	6	16	0	3	1	1	4	1	4	2	1	1	ptxP3-ptxA1-prn2-fim2-1-fim3-1	N	NA	N	N	1	CDC010
NZ31	PRJNA556977	SAMN12385790	SRR9849567	SRR11855979	CP054100	2004-2006 Outbreak	7Y	Male	Nasopharynx	2004-10-27	2004	Northland	1,3	0.656	4688	164	176	88	37.1135	201.113	Milner Genomics Centre	Flye (Hybrid)	1	4.103	248	6	16	0	3	1	1	4	1	4	2	1	1	ptxP3-ptxA1-prn2-fim2-1-fim3-1	N	NA	N	N	1	CDC010
NZ32	PRJNA556977	SAMN12385791	SRR9849566	SRR11855978	CP054099	2004-2006 Outbreak	2Y	Female	Nasopharynx	2005-01-25	2005	Waikato	1,2,3	0.664	4969	166	204	90	29.6869	195.687	Milner Genomics Centre	Flye (Hybrid)	1	4.125	250	6	17	0	1	1	1	1	1	4	2	1	1	ptxP1-ptxA1-prn2-fim2-1-fim3-1	N	NA	N	N	Singleton	na
NZ33	PRJNA556977	SAMN12385792	SRR9849560	SRR11855977	CP054098	2004-2006 Outbreak	11Y	Female	Pernasal	2005-07-28	2005	Southern	1,3	0.808	5313	202	177	90	48.5095	250.509	Milner Genomics Centre	Flye (Hybrid)	1	4.101	246	6	16	0	3	1	1	4	1	4	2	1	1	ptxP3-ptxA1-prn2-fim2-1-fim3-1	N	NA	N	N	1	CDC010
NZ34	PRJNA556977	SAMN12385793	SRR9849559	SRR11855975	CP054097	2004-2006 Outbreak	11Y	Male	Nasal	2005-09-21	2005	Waikato	1,3	0.416	5234	104	195	89	69.4047	173.405	Milner Genomics Centre	Flye (Hybrid)	1	4.106	250	6	16	0	3	1	1	4	1	4	2	1	1	ptxP3-ptxA1-prn2-fim2-1-fim3-1	N	NA	N	N	1	CDC010
NZ35	PRJNA556977	SAMN12385794	SRR9849563	SRR11855974	CP054096	2004-2006 Outbreak	56Y	Female	Nasopharynx	2005-12-05	2005	Midcentral	1,2	0.77	4253	193	139	4.5	293.216	486.216	Novogene	Flye (Hybrid)	1	4.13	254	6	17	0	1	1	1	1	1	4	3	1	1	ptxP1-ptxA1-prn3-fim2-1-fim3-1	N	NA	N	N	2	na
NZ36	PRJNA556977	SAMN12385795	SRR9849562	SRR11855973	CP054095	2004-2006 Outbreak	1M	Male	Nasal	2006-01-05	2006	Midcentral	1,2	0.862	4921	215	139	5	286.58	501.58	Novogene	Flye (Hybrid)	1	4.13	254	6	17	0	1	1	1	1	1	4	3	1	1	ptxP1-ptxA1-prn3-fim2-1-fim3-1	N	NA	N	N	2	na
NZ37	PRJNA556977	SAMN12385796	SRR9849565	SRR11855972	CP054094	2004-2006 Outbreak	8Y	Female	Pernasal	2006-10-31	2006	Capital and Coast	1,2,3	1.026	4948	256	124	75	78.2937	334.294	Milner Genomics Centre	Flye (Hybrid)	1	4.129	254	6	17	0	1	1	1	1	1	4	3	1	1	ptxP1-ptxA1-prn3-fim2-1-fim3-1	N	NA	N	N	2	na
NZ38	PRJNA556977	SAMN12385797	SRR9849564	SRR11855971	CP054093	2008-2011 Outbreak	32Y	Female	Nasopharynx	2008-03-11	2008	Southern	1,3	1.128	4761	282	169	87	66.0507	348.051	Milner Genomics Centre	Flye (Hybrid)	1	4.106	250	6	16	0	3	1	1	4	1	4	2	1	1	ptxP3-ptxA1-prn2-fim2-1-fim3-1	N	NA	N	N	1	CDC010
NZ39	PRJNA556977	SAMN12385798	SRR9849532	SRR11855970	CP054092	2008-2011 Outbreak	7Y	Female	Nasopharynx	2008-07-31	2008	Nelson Marlborough	1,3	0.593	5444	148	157	86	52.513	200.513	Milner Genomics Centre	Flye (Hybrid)	1	4.11	254	6	16	0	3	1	1	4	1	4	2	1	2	ptxP3-ptxA1-prn2-fim2-1-fim3-2	N	NA	N	N	7	na
NZ40	PRJNA556977	SAMN12385799	SRR9849561	SRR11855969	CP054091	2008-2011 Outbreak	5Y	Female	Nasopharynx	2009-01-05	2009	Auckland Combined	1,3	0.506	5287	127	139	5	292.972	419.972	Novogene	Unicycler (Hybrid)	1	4.103	247	6	16	0	3	1	1	4	1	4	2	1	2	ptxP3-ptxA1-prn2-fim2-1-fim3-2	N	NA	N	N	4	CDC082
NZ41	PRJNA556977	SAMN12385800	SRR9849545	SRR11855968	CP054090	2008-2011 Outbreak	3M	Male	Nasopharynx	2009-04-02	2009	Auckland Combined	1,2	0.281	4828	70	146	87	92.4231	162.423	Milner Genomics Centre	Flye (Hybrid)	1	4.104	245	6	17	0	1	1	1	1	1	4	1	1	4	ptxP1-ptxA1-prn1-fim2-1-fim3-4	N	NA	N	N	Singleton	na
NZ42	PRJNA556977	SAMN12385801	SRR9849546	SRR11855967	CP054089	2008-2011 Outbreak	4Y	Male	Nasopharynx	2009-11-11	2009	Auckland Combined	1,3	0.461	4856	115	212	90	30.2032	145.203	Milner Genomics Centre	Flye (Hybrid)	1	4.106	250	6	16	0	3	1	1	4	1	4	2	1	1	ptxP3-ptxA1-prn2-fim2-1-fim3-1	N	NA	N	N	1	CDC010
NZ43	PRJNA556977	SAMN12385802	SRR9849547	SRR11855966	CP054088	2008-2011 Outbreak	12Y	Female	Pernasal	2010-01-05	2010	Waikato	1,3	1.124	5141	281	142	83	39.1951	320.195	Milner Genomics Centre	Flye (Hybrid)	1	4.106	250	6	16	0	3	1	1	4	1	4	2	1	1	ptxP3-ptxA1-prn2-fim2-1-fim3-1	N	NA	N	N	1	CDC010
NZ44	PRJNA556977	SAMN12385803	SRR9849548	SRR11855964	CP054087	2008-2011 Outbreak	2Y	Female	Nasopharynx	2010-04-28	2010	Auckland Combined	1,3	1.227	5295	307	136	77	60.0357	367.036	Milner Genomics Centre	Flye (Hybrid)	1	4.107	251	6	16	0	3	1	1	4	1	4	2	1	1	ptxP3-ptxA1-prn2-fim2-1-fim3-1	N	NA	N	N	8	na
NZ45	PRJNA556977	SAMN12585513	SRR9974535	SRR11855963	CP054086	2008-2011 Outbreak	4Y	Female	Pernasal	2011-01-05	2011	Waikato	1,3	0.387	6991	97	179	91	62.0127	159.013	Milner Genomics Centre	Flye (Hybrid)	1	4.104	249	6	16	0	3	1	1	4	1	4	2	1	2	ptxP3-ptxA1-prn2-fim2-1-fim3-2	N	NA	N	N	4	CDC082
NZ46	PRJNA556977	SAMN12585514	SRR9974536	SRR11855962	CP054085	2008-2011 Outbreak	8Y	Female	Nasopharynx	2011-09-09	2011	Southern	1,2	0.298	7825	74	139	5	275.722	349.722	Novogene	Unicycler (Hybrid)	1	4.106	251	6	16	0	3	1	1	4	1	4	2	1	1	ptxP3-ptxA1-prn2-fim2-1-fim3-1	N	NA	N	N	3	CDC002
NZ47	PRJNA556977	SAMN12385804	SRR9849543	SRR11855961	CP054084	2012 Outbreak	1M	Male	Nasopharynx	2012-01-04	2012	Southern	1,2	1.009	5614	252	139	5	309.6	561.6	Novogene	Unicycler (Hybrid)	1	4.111	254	6	16	0	3	1	1	4	1	4	2	1	1	ptxP3-ptxA1-prn2-fim2-1-fim3-1	Y	prn2::IS481-1613fwd	N	N	1	CDC010
NZ48	PRJNA556977	SAMN12585515	SRR9974533	SRR11855960	CP054083	2012 Outbreak	54Y	Male	Nasopharynx	2012-02-03	2012	Auckland Combined	1,3	0.446	7543	111	162	89	29.7357	140.736	Milner Genomics Centre	Flye (Hybrid)	1	4.105	250	6	16	0	3	1	1	4	1	4	2	1	2	ptxP3-ptxA1-prn2-fim2-1-fim3-2	Y	prn2::IS481-1613rev	N	N	Singleton	CDC046
NZ49	PRJNA556977	SAMN12585516	SRR9974534	SRR11855959	CP054082	2012 Outbreak	69Y	Male	Pernasal	2012-02-28	2012	Northland	1,3	0.448	8379	112	139	5	291.789	403.789	Novogene	Flye (Hybrid)	1	4.108	252	6	16	0	3	1	1	4	1	4	2	1	1	ptxP3-ptxA1-prn2-fim2-1-fim3-1	Y	prn2::IS481-240rev	N	N	3	CDC002
NZ50	PRJNA556977	SAMN12585517	SRR9974531	SRR11855958	CP054081	2012 Outbreak	49Y	Male	Sputum	2012-04-12	2012	Auckland Combined	1,3	0.497	7713	124	135	82	54.3641	178.364	Milner Genomics Centre	Flye (Hybrid)	1	4.107	252	6	16	0	3	1	1	4	1	4	2	1	1	ptxP3-ptxA1-prn2-fim2-1-fim3-1	Y	prn2::IS481-1613fwd	N	N	1	CDC010
NZ51	PRJNA556977	SAMN12585518	SRR9974532	SRR11855957	CP054080	2012 Outbreak	3M	Male	Nasopharynx	2012-06-07	2012	Bay of Plenty	1,3	0.284	8200	71	152	83	34.0082	105.008	Milner Genomics Centre	Flye (Hybrid)	1	4.108	253	6	16	0	3	1	1	4	1	4	2	1	1	ptxP3-ptxA1-prn2-fim2-1-fim3-1	Y	prn2::IS481-1613fwd	N	N	1	CDC010
NZ52	PRJNA556977	SAMN12585519	SRR9974529	SRR11855956	CP054079	2012 Outbreak	37Y	Female	Nasopharynx	2012-08-31	2012	Auckland Combined	1,3	0.169	8114	42	139	5	274.959	316.959	Novogene	Unicycler (Hybrid)	1	4.11	254	6	16	0	3	1	1	4	1	4	2	1	1	ptxP3-ptxA1-prn2-fim2-1-fim3-1	Y	prn2::IS481-1613rev	N	N	1	CDC010
NZ53	PRJNA556977	SAMN12585520	SRR9974530	SRR11855955	CP054078	2012 Outbreak	12Y	Male	Pernasal	2012-09-21	2012	Canterbury	1,3	0.583	7905	146	131	78	38.5215	184.522	Milner Genomics Centre	Flye (Hybrid)	1	4.108	253	6	16	0	3	1	1	4	1	4	2	1	1	ptxP3-ptxA1-prn2-fim2-1-fim3-1	Y	prn2::IS481-1613fwd	N	N	1	CDC010
NZ54	PRJNA556977	SAMN12585521	SRR9974527	SRR11855953	CP054077	2012 Outbreak	10Y	Female	Nasopharynx	2012-11-08	2012	Auckland Combined	1,2	0.386	8331	97	139	5	289.989	386.989	Novogene	Unicycler (Hybrid)	1	4.111	254	6	16	0	3	1	1	4	1	4	2	1	1	ptxP3-ptxA1-prn2-fim2-1-fim3-1	Y	prn2::IS481-1613rev	N	N	1	CDC010
NZ55	PRJNA556977	SAMN12585522	SRR9974528	SRR11855952	CP054076	2012 Outbreak	15Y	Female	Nasopharynx	2012-12-04	2012	Auckland Combined	1,3	0.437	8331	109	139	5	266.012	375.012	Novogene	Unicycler (Hybrid)	1	4.107	251	6	16	0	3	1	1	4	1	4	2	1	1	ptxP3-ptxA1-prn2-fim2-1-fim3-1	Y	prn2::IS481-1613rev	N	N	1	CDC010
NZ56	PRJNA556977	SAMN12585523	SRR9974523	SRR11855951	CP054075	2012 Outbreak	33Y	Female	Nasopharynx	2012-12-20	2012	Auckland Combined	1,3	1.017	7104	254	139	5	287.629	541.629	Novogene	Unicycler (Hybrid)	1	4.109	252	6	16	0	3	1	1	4	1	4	2	1	1	ptxP3-ptxA1-prn2-fim2-1-fim3-1	Y	prn2::IS481-1613rev	N	N	1	CDC010
NZ57	PRJNA556977	SAMN12385805	SRR9849544	SRR11855950	CP054074	2017/2018 Outbreak	12Y	Female	Nasopharynx	2017-01-05	2017	Southern	Not tested	0.958	5176	240	150	87	47.5023	287.502	Milner Genomics Centre	Flye (Hybrid)	1	4.106	250	6	16	0	3	1	1	4	1	4	2	1	1	ptxP3-ptxA1-prn2-fim2-1-fim3-1	Y	prn2::IS481-1613fwd	N	N	9	CDC237
NZ58	PRJNA556977	SAMN12585524	SRR9974524	SRR11855949	CP054073	2017/2018 Outbreak	23Y	Female	Pharynx	2017-01-10	2017	Southern	Not tested	1.52	7501	380	139	5	291.666	671.666	Novogene	Unicycler (Hybrid)	1	4.107	251	6	16	0	3	1	1	4	1	4	2	1	1	ptxP3-ptxA1-prn2-fim2-1-fim3-1	Y	prn2::IS481-1613fwd	N	N	9	CDC237
NZ59	PRJNA556977	SAMN12585525	SRR9974521	SRR11855948	CP054072	2017/2018 Outbreak	7Y	Male	Nasopharynx	2017-03-09	2017	Nelson Marlborough	Not tested	1.937	7387	484	111	68	76.8535	560.854	Milner Genomics Centre	Flye (Hybrid)	1	4.109	253	6	16	0	3	1	1	4	1	4	2	1	1	ptxP3-ptxA1-prn2-fim2-1-fim3-1	Y	prn2::IS481-1613fwd	N	N	1	CDC010
NZ60	PRJNA556977	SAMN12585526	SRR9974522	SRR11855947	CP054071	2017/2018 Outbreak	10Y	Female	Nasopharynx	2017-06-19	2017	Nelson Marlborough	Not tested	0.446	8354	112	139	4.5	377.127	489.127	Novogene	Unicycler (Hybrid)	1	4.109	253	6	16	0	3	1	1	4	1	4	2	1	1	ptxP3-ptxA1-prn2-fim2-1-fim3-1	Y	prn2::IS481-1613fwd	N	N	8	NA
NZ61	PRJNA556977	SAMN12585527	SRR9974519	SRR11855946	CP054070	2017/2018 Outbreak	10Y	Female	Nasopharynx	2017-07-07	2017	Auckland Combined	Not tested	0.9	7900	225	139	4.5	411.257	636.257	Novogene	Unicycler (Hybrid)	1	4.11	253	6	16	0	3	1	1	4	1	4	2	1	1	ptxP3-ptxA1-prn2-fim2-1-fim3-1	Y	prn2::IS481-1613fwd	N	N	1	CDC010
NZ62	PRJNA556977	SAMN12585528	SRR9974520	SRR11855945	CP054069	2017/2018 Outbreak	3Y	Female	Nasopharynx	2017-07-27	2017	Nelson Marlborough	1, 2	0.701	7988	175	140	78	45.873	220.873	Milner Genomics Centre	Flye (Hybrid)	1	4.112	257	6	16	0	3	1	1	4	1	4	2	1	1	ptxP3-ptxA1-prn2-fim2-1-fim3-1	Y	prn2::IS481-1613fwd	N	N	1	CDC010
NZ63	PRJNA556977	SAMN12585529	SRR9974517	SRR11855944	CP054068	2017/2018 Outbreak	57Y	Female	Nasopharynx	2017-11-17	2017	Nelson Marlborough	Not tested	1.716	7195	429	150	86	64.7192	493.719	Milner Genomics Centre	Flye (Hybrid)	1	4.112	256	6	16	0	3	1	1	4	1	4	2	1	1	ptxP3-ptxA1-prn2-fim2-1-fim3-1	N	prn2::Stop-C223T	N	N	Singleton	NA
NZ64	PRJNA556977	SAMN12585530	SRR9974518	SRR11855942	CP054067	2017/2018 Outbreak	16Y	Male	Pernasal	2018-03-22	2018	South Canterbury	Not tested	1.56	8391	390	139	4.5	434.788	824.788	Novogene	Unicycler (Hybrid)	1	4.105	249	6	16	0	3	1	1	4	1	4	2	1	1	ptxP3-ptxA1-prn2-fim2-1-fim3-1	Y	prn2::IS481-1613fwd	N	N	9	CDC237
NZ65	PRJNA556977	SAMN12585531	SRR9974525	SRR11855941	CP054066	2017/2018 Outbreak	1M	Male	Nasopharynx	2018-04-04	2018	South Canterbury	Not tested	1.168	7939	292	137	77	32.9233	324.923	Milner Genomics Centre	Flye (Hybrid)	1	4.106	250	6	16	0	3	1	1	4	1	4	2	1	1	ptxP3-ptxA1-prn2-fim2-1-fim3-1	Y	prn2::IS481-1613fwd	N	N	9	CDC237
NZ66	PRJNA556977	SAMN12585532	SRR9974526	SRR11855940	CP054065	2017/2018 Outbreak	2Y	Male	Nasopharynx	2018-11-20	2018	Nelson Marlborough	Not tested	1.613	8664	403	139	4.5	312.481	715.481	Novogene	Unicycler (Hybrid)	1	4.112	255	6	16	0	3	1	1	4	1	4	2	1	1	ptxP3-ptxA1-prn2-fim2-1-fim3-1	N	NA	N	N	1	CDC010

### Sheet: S2_Nanopore_sequencing_runs
Sequencing Run	Demultiplexed Yield / Gb	No. strains	Mean read length / bp
1	10.058	10	5647
2	6.78	12	5550
3	12.759	12	6037
4	8.586	12	4908
5	3.935	10	7917
6	12.578	10	7796

### Sheet: S3_Arrangement_global_strains
Strain	Cluster-BP	CDC type	NZ type	Location	Year	ptxP	RefSeq Accession
B201	19	na	na	USA: IN	1955	ptxP1	GCF_001988035.1
B202	23	na	na	Vaccine: 134	1946	ptxP1	GCF_001687405.1
C549	2	013	5	USA: GA	2000	ptxP3	GCF_001988075.1
C734	3/16	002	3	USA: ID	2000	ptxP3	GCF_001988095.1
C958	4/22	010	1	USA: NJ	2001	ptxP3	GCF_001984945.1
E368	8	013-2	5	USA: MO	2004	ptxP3	GCF_001988575.1
E476	24	na	na	Tohama I	1954	ptxP1	GCF_001605295.1
F954	28	na	na	USA: IL	2007	ptxP1	GCF_004008915.1
H346	6	082	4	USA: GA	2010	ptxP3	GCF_001986535.1
H348	11	242	na	USA: GA	2010	ptxP3	GCF_001988735.1
H361	8	046	na	USA: MA	2010	ptxP3	GCF_001988755.1
H542	14	269	na	USA: CA	2010	ptxP3	GCF_001605195.1
H639	17	046-3	na	USA: MI	2010	ptxP3	GCF_001986025.1
H709	15	na	na	USA: NY	2010	ptxP3	GCF_004009355.1
H754	27	010-2	1	USA: PA	2011	ptxP3	GCF_001985405.1
H834	2	013	5	USA: NM	2009	ptxP3	GCF_001986175.1
H876	30	na	na	USA: OR	2012	ptxP3	GCF_001988835.1
I289	21	24	na	USA: OR	2012	ptxP3	GCF_001987235.1
I469	12	046-2	na	USA: VT	2012	ptxP3	GCF_001605405.1
I476	10	300	na	USA: VT	2012	ptxP3	GCF_001605445.1
I754	1	237	9	USA: CT	2013	ptxP3	GCF_001987515.1
I979	31	na	na	USA: NY	2013	NA	GCF_001509915.1
J019	25	na	na	USA: MN	2013	ptxP3	GCF_001987715.1
J022	5	253	na	USA: OR	2013	ptxP3	GCF_001986355.1
J074	20	na	na	USA: NM	2013	ptxP3	GCF_002859605.1
J093	29	na	na	USA: DE	2014	ptxP3	GCF_001988875.1
J210	13	010-3	1	USA: NY	2014	ptxP3	GCF_001989295.1
J378	32	na	na	USA: CA	2015	ptxP3	GCF_004636145.1
J586	26	na	na	USA: VT	2016	ptxP3	GCF_004637025.1
CIDM-BP2	12	046-2		Australia	2011	ptxP3	GCF_017357205.1
CIDM-BP3	na	na	na	Australia	2015	ptxP1	GCF_017357125.1
CIDM-BP5	na	na	na	Australia	2008	ptxP3	GCF_017357165.1

### Sheet: S4_Phylogeny_global_strains
Strain	Accession	Country	Year	ptxP	fim3	prn	PFGE type	Trees	Reference
B225	ERR019588	Poland	1997	ptxP1	fim3-1	prn2	NA	Global	Bart et al. 2014
B226	ERR019598	Poland	1997	ptxP1	fim3-1	prn1	NA	Global	Bart et al. 2014
B255	ERR028823	Sweden	1999	ptxP3	fim3-1	prn1	NA	Global	Bart et al. 2014
B254	ERR028827	Sweden	1998	ptxP1	fim3-1	prn2	NA	Global	Bart et al. 2014
B258	ERR028828	Sweden	2002	ptxP1	fim3-1	prn2	NA	Global	Bart et al. 2014
B096	ERR028837	France	1993	ptxP1	fim3-1	prn2	NA	Global	Bart et al. 2014
B100	ERR028841	France	2000	ptxP3	fim3-2	prn2	NA	Global	Bart et al. 2014
B101	ERR028842	France	2002	ptxP1	fim3-4	prn2	NA	Global	Bart et al. 2014
B103	ERR028844	France	2004	ptxP3	fim3-2	prn2	NA	Global, 2004-2006 outbreak	Bart et al. 2014
B048	ERR028847	Australia	2006	ptxP1	fim3-1	prn1	NA	Global, 2004-2006 outbreak	Bart et al. 2014
B031	ERR028848	Australia	1997	ptxP1	fim3-1	prn3	NA	Global	Bart et al. 2014
B042	ERR028855	Australia	2002	ptxP1	fim3-1	prn1	NA	Global	Bart et al. 2014
B046	ERR028856	Australia	2004	ptxP1	fim3-1	prn3	NA	Global, 2004-2006 outbreak	Bart et al. 2014
B028	ERR028859	Australia	1995	ptxP1	fim3-1	prn3	NA	Global	Bart et al. 2014
B030	ERR028866	Australia	1997	ptxP3	fim3-1	prn2	NA	Global	Bart et al. 2014
B032	ERR028869	Australia	1997	ptxP1	fim3-1	prn1	NA	Global	Bart et al. 2014
B049	ERR028875	Australia	2007	ptxP3	fim3-2	prn2	NA	Global	Bart et al. 2014
B029	ERR028879	Australia	1996	ptxP1	fim3-1	prn1	NA	Global	Bart et al. 2014
B026	ERR028880	Australia	1995	ptxP1	fim3-1	prn1	NA	Global	Bart et al. 2014
B281	ERR028892	Taiwan	2005	ptxP3	fim3-1	prn2	NA	Global, 2004-2006 outbreak	Bart et al. 2014
B117	ERR029297	Italy	1994	ptxP3	fim3-1	prn2	NA	Global	Bart et al. 2014
B133	ERR029305	Japan	1998	ptxP1	fim3-1	prn1	NA	Global	Bart et al. 2014
B125	ERR029310	Italy	1995	ptxP1	fim3-1	prn2	NA	Global	Bart et al. 2014
B130	ERR029314	Japan	1995	ptxP3	fim3-1	prn2	NA	#NAME?	Bart et al. 2014
B004	ERR029318	Argentina	2000	ptxP1	fim3-1	prn1	NA	Global	Bart et al. 2014
B005	ERR029319	Argentina	2001	ptxP1	fim3-1	prn1	NA	Global	Bart et al. 2014
B003	ERR029326	Argentina	2000	ptxP3	fim3-2	prn2	NA	Global	Bart et al. 2014
B058	ERR029982	Canada	2001	ptxP1	fim3-1	prn1	NA	Global	Bart et al. 2014
B055	ERR029989	Canada	2000	ptxP3	fim3-2	prn2	NA	Global	Bart et al. 2014
B053	ERR029991	Canada	1995	ptxP1	fim3-1	prn3	NA	Global	Bart et al. 2014
B088	ERR030000	Finland	2002	ptxP1	fim3-1	prn3	NA	Global	Bart et al. 2014
B323	ERR030004	USA	1998	ptxP3	fim3-2	prn2	NA	Global	Bart et al. 2014
B324	ERR030019	USA	1999	ptxP3	fim3-1	prn2	NA	Global	Bart et al. 2014
B276	ERR030035	Taiwan	2003	ptxP3	fim3-1	prn2	NA	Global	Bart et al. 2014
B267	ERR030037	Taiwan	1998	ptxP1	fim3-1	prn2	NA	Global	Bart et al. 2014
B270	ERR030040	Taiwan	1999	ptxP3	fim3-2	prn2	NA	Global	Bart et al. 2014
B006	ERR031081	Argentina	2001	ptxP3	fim3-2	prn2	NA	Global	Bart et al. 2014
B008	ERR031083	Argentina	2003	ptxP1	fim3-4	prn1	NA	Global	Bart et al. 2014
B197	ERR031094	Netherlands	1996	ptxP3	fim3-2	prn3	NA	Global	Bart et al. 2014
B298	ERR037404	UK	1982	ptxP1	fim3-1	prn1	NA	Global	Bart et al. 2014
B301	ERR037407	UK	2001	ptxP3	fim3-2	prn2	NA	Global	Bart et al. 2014
B252	ERR037410	Sweden	1986	ptxP1	fim3-1	prn2	NA	Global	Bart et al. 2014
B288	ERR037411	UK	2007	ptxP3	fim3-1	prn2	NA	Global	Bart et al. 2014
B061	ERR037419	Canada	2001	ptxP3	fim3-2	prn2	NA	Global	Bart et al. 2014
B051	ERR037423	Canada	1994	ptxP3	fim3-2	prn2	NA	Global	Bart et al. 2014
B066	ERR037426	Canada	2004	ptxP1	fim3-4	prn1	NA	Global, 2004-2006 outbreak	Bart et al. 2014
B064	ERR037430	Canada	2002	ptxP1	fim3-1	prn3	NA	Global	Bart et al. 2014
B178	ERR361828	Netherlands	1982	ptxP1	fim3-1	prn1	NA	Global	Bart et al. 2014
B315	ERR361837	USA	1986	ptxP1	fim3-1	prn1	NA	Global	Bart et al. 2014
B043	ERR361845	Australia	2002	ptxP1	fim3-1	prn3	NA	Global	Bart et al. 2014
B106	ERR361848	Hong Kong	2002	ptxP3	fim3-2	prn2	NA	Global	Bart et al. 2014
B109	ERR361851	Hong Kong	2004	ptxP1	fim3-4	prn1	NA	Global, 2004-2006 outbreak	Bart et al. 2014
B236	ERR361866	Russia	2001	ptxP1	fim3-1	prn1	NA	Global	Bart et al. 2014
H378	SRR3205782	USA	2010	ptxP3	fim3-1	prn2::IS481-240rev	CDC253	Global, 2008-2011 outbreak	Bowden et al. 2016
H563	SRR3205789	USA	2010	ptxP3	fim3-2	prn2	CDC271	Global, 2008-2011 outbreak	Bowden et al. 2016
H637	SRR5070731	USA	2010	ptxP3	fim3-2	prn2::Stop-C739T	CDC123	Global, 2008-2011 outbreak	Weigand et al. 2017
E587	SRR5070796	USA	2005	ptxP3	fim3-2	prn2	CDC082	Global, 2004-2006 outbreak	Weigand et al. 2017
E555	SRR5070807	USA	2004	ptxP3	fim3-2	prn2	NA	Global, 2004-2006 outbreak	Weigand et al. 2017
J198	SRR5070825	USA	2014	ptxP3	fim3-1	prn2	CDC381	Global	Weigand et al. 2017
D879	SRR5070847	USA	2002	ptxP3	fim3-1	prn2	CDC010	Global	Weigand et al. 2017
H910	SRR5070849	USA	2012	ptxP3	fim3-1	prn2	CDC002	Global, 2012 outbreak	Weigand et al. 2017
I089	SRR5070851	USA	2012	ptxP3	fim3-1	prn2::IS481-1613fwd	CDC002	Global, 2012 outbreak	Weigand et al. 2017
E976	SRR5070887	USA	2005	ptxP1	fim3-1	prn1	CDC020	Global, 2004-2006 outbreak	Weigand et al. 2017
I386	SRR5070929	USA	2012	ptxP3	fim3-2	prn2::IS481-1613fwd	CDC013	Global, 2012 outbreak	Weigand et al. 2017
H382	SRR5070976	USA	2010	ptxP3	fim3-1	prn2	CDC270	Global, 2008-2011 outbreak	Weigand et al. 2017
F034	SRR5070983	USA	2005	ptxP3	fim3-1	prn2	CDC002	Global, 2004-2006 outbreak	Weigand et al. 2017
I344	SRR5071004	USA	2012	ptxP1	fim3-1	prn1::signal-seq-del	CDC337	Global, 2012 outbreak	Weigand et al. 2017
I136	SRR5071023	USA	2012	ptxP3	fim3-2	prn2	CDC215	Global, 2012 outbreak	Weigand et al. 2017
J191	SRR5071060	USA	2014	ptxP3	fim3-2	prn2::IS481-1613fwd	CDC046	Global	Weigand et al. 2017
J201	SRR5071064	USA	2014	ptxP3	fim3-1	prn2::IS481-1613fwd	CDC237	Global	Weigand et al. 2017
E368	SRR5070868	USA	2004	ptxP3	fim3-2	prn2		2004-2006 outbreak	Weigand et al. 2017
F687	SRR5070660	USA	2008	ptxP3	fim3-1	prn2		2008-2011 outbreak	Weigand et al. 2017
F011	SRR5070689	USA	2005	ptxP3	fim3-1	prn2		2004-2006 outbreak	Weigand et al. 2017
H520	SRR5070814	USA	2009	ptxP3	fim3-2	prn2		2008-2011 outbreak	Weigand et al. 2017
H682	SRR5070882	USA	2009	ptxP3	fim3-1	prn2		2008-2011 outbreak	Weigand et al. 2017
H698	SRR5070816	USA	2010	ptxP3	fim3-1	prn2::Stop-C1273T		2008-2011 outbreak	Weigand et al. 2017
I112	SRR5070747	USA	2012	ptxP3	fim3-1	prn2::IS481-1613fwd		2012 outbreak	Weigand et al. 2017
BP243	ERR1775184	Japan	2004	ptxP1	fim3-1	prn1::signal-seq-del		2004-2006 outbreak	Zomer et al. 2018
BP344	ERR1775211	Japan	2008	ptxP3	fim3-2	prn2		2008-2011 outbreak	Zomer et al. 2018
BP412	ERR1775232	Japan	2012	ptxP1	fim3-1	prn1::signal-seq-del		2012 outbreak	Zomer et al. 2018
BP297	ERR1775192	Japan	2005	ptxP3	fim3-1	prn2		2004-2006 outbreak	Zomer et al. 2018
KonanBP4	ERR1775288	Japan	2008	ptxP1	fim3-1	prn1::signal-seq-del		2008-2011 outbreak	Zomer et al. 2018
BP350	ERR1775217	Japan	2009	ptxP1	fim3-1	prn1		2008-2011 outbreak	Zomer et al. 2018
BP311	ERR1775199	Japan	2006	ptxP1	fim3-1	prn1		2004-2006 outbreak	Zomer et al. 2018
KonanBP14	ERR1775296	Japan	2009	ptxP1	fim3-1	prn1::signal-seq-del		2008-2011 outbreak	Zomer et al. 2018
BP371	ERR1775224	Japan	2010	ptxP1	fim3-1	prn1		2008-2011 outbreak	Zomer et al. 2018
BP462	ERR1775240	Japan	2010	ptxP3	fim3-1	prn2		2008-2011 outbreak	Zomer et al. 2018
BP390	ERR1775226	Japan	2011	ptxP1	fim3-1	prn1::signal-seq-del		2008-2011 outbreak	Zomer et al. 2018
KonanBP26	ERR1775308	Japan	2011	ptxP1	fim3-1	prn1		2008-2011 outbreak	Zomer et al. 2018
B012	ERR031086	Argentina	2008	ptxP3	fim3-2	prn2		2008-2011 outbreak	Bart et al. 2014
B065	ERR037425	Canada	2004	ptxP3	fim3-6	prn2		2004-2006 outbreak	Bart et al. 2014
B262	ERR028832	Sweden	2004	ptxP3	fim3-2	prn2		2004-2006 outbreak	Bart et al. 2014
B303	ERR037398	United Kingdom	2004	ptxP3	fim3-2	prn2		2004-2006 outbreak	Bart et al. 2014
B307	ERR037413	United Kingdom	2008	ptxP3	fim3-1	NA		2008-2011 outbreak	Bart et al. 2014
B077	ERR029981	Denmark	2005	ptxP3	fim3-1	NA		2004-2006 outbreak	Bart et al. 2014
B304	ERR037399	United Kingdom	2005	ptxP3	fim3-1	prn3		2004-2006 outbreak	Bart et al. 2014
B010	ERR031084	Argentina	2006	ptxP3	fim3-2	prn2		2004-2006 outbreak	Bart et al. 2014
B264	ERR028831	Sweden	2006	ptxP3	fim3-1	NA		2004-2006 outbreak	Bart et al. 2014
B305	ERR037408	United Kingdom	2006	ptxP3	fim3-3	prn1		2004-2006 outbreak	Bart et al. 2014
F208	ERR361844	USA	2004	ptxP3	fim3-1	NA		2004-2006 outbreak	Bart et al. 2014
F243	ERR361834	USA	2004	ptxP3	fim3-1	NA		2004-2006 outbreak	Bart et al. 2014
L504	ERR028856	Australia	2004	ptxP1	fim3-1	prn3		2004-2006 outbreak	Bart et al. 2014
L508	ERR028857	Australia	2004	ptxP1	fim3-1	prn2		2004-2006 outbreak	Bart et al. 2014
L518	ERR028847	Australia	2006	ptxP1	fim3-1	prn1		2004-2006 outbreak	Bart et al. 2014
PRCB640	ERR029336	Finland	2006	ptxP3	fim3-2	prn2		2004-2006 outbreak	Bart et al. 2014
FR4930	ERR2102127	France	2009	ptxP21	fim3-2	prn2		2008-2011 outbreak	Bouchez et al. 2018
FR5029	ERR2102130	France	2011	ptxP3	fim3-2	prn2		2008-2011 outbreak	Bouchez et al. 2018
I439	SRR9006221	USA	2012	ptxP3	fim3-1	prn2::IS481-1613fwd		2012 outbreak	Weigand et al. 2019
F569	SRR9006158	USA	2006	ptxP3	fim3-2	prn2		2004-2006 outbreak	Weigand et al. 2019
BP022	SRR5105334	USA	2012	NA	NA	NA		2012 outbreak	NA
BP443	DRR165185	Japan	2012	NA	NA	NA		2012 outbreak	NA
H456	SRR9123576	USA	2008	NA	NA	NA		2008-2011 outbreak	NA
ISR23	SRR4422986	Israel	2008	NA	NA	NA		2008-2011 outbreak	NA
MBpA2	SRR5858783	Mexico	2008	NA	NA	NA		2008-2011 outbreak	NA
H413	SRR9123577	USA	2010	NA	NA	NA		2008-2011 outbreak	NA
H584	SRR9123539	USA	2010	NA	NA	NA		2008-2011 outbreak	NA
BP430	DRR165184	Japan	2011	NA	NA	NA		2008-2011 outbreak	NA
H761	SRR9123647	USA	2011	NA	NA	NA		2008-2011 outbreak	NA
H769	SRR9123593	USA	2011	NA	NA	NA		2008-2011 outbreak	NA
H874	SRR9123634	USA	2012	NA	NA	NA		2012 outbreak	NA
H891	SRR9123510	USA	2012	NA	NA	NA		2012 outbreak	NA
H783	SRR9123561	USA	2011	NA	NA	NA		2008-2011 outbreak	NA
H929	SRR9123696	USA	2012	NA	NA	NA		2012 outbreak	NA
H942	SRR9123725	USA	2012	NA	NA	NA		2012 outbreak	NA
H961	SRR9123622	USA	2012	NA	NA	NA		2012 outbreak	NA
H975	SRR9123524	USA	2012	NA	NA	NA		2012 outbreak	NA
H996	SRR9123670	USA	2012	NA	NA	NA		2012 outbreak	NA
I024	SRR9123637	USA	2012	NA	NA	NA		2012 outbreak	NA
I047	SRR9123719	USA	2012	NA	NA	NA		2012 outbreak	NA
I073	SRR9123517	USA	2012	NA	NA	NA		2012 outbreak	NA
I104	SRR9131486	USA	2012	NA	NA	NA		2012 outbreak	NA
I129	SRR9131451	USA	2012	NA	NA	NA		2012 outbreak	NA
I153	SRR9131273	USA	2012	NA	NA	NA		2012 outbreak	NA
I169	SRR9131330	USA	2012	NA	NA	NA		2012 outbreak	NA
I206	SRR9131364	USA	2012	NA	NA	NA		2012 outbreak	NA
I231	SRR9131399	USA	2012	NA	NA	NA		2012 outbreak	NA
I266	SRR9131344	USA	2012	NA	NA	NA		2012 outbreak	NA
I297	SRR9131281	USA	2012	NA	NA	NA		2012 outbreak	NA
I321	SRR9131478	USA	2012	NA	NA	NA		2012 outbreak	NA
I346	SRR9131418	USA	2012	NA	NA	NA		2012 outbreak	NA
I371	SRR9131392	USA	2012	NA	NA	NA		2012 outbreak	NA
I474	SRR9118481	USA	2012	NA	NA	NA		2012 outbreak	NA
H844	SRR9123663	USA	2011	NA	NA	NA		2008-2011 outbreak	NA
BP577	DRR165194	Japan	2017	NA	NA	NA		2017-2018 outbreak	NA
J733	SRR9131605	USA	2017	NA	NA	NA		2017-2018 outbreak	NA
J756	SRR9131511	USA	2017	NA	NA	NA		2017-2018 outbreak	NA
J777	SRR9131560	USA	2017	NA	NA	NA		2017-2018 outbreak	NA
J811	SRR9131551	USA	2017	NA	NA	NA		2017-2018 outbreak	NA
J832	SRR9131647	USA	2017	NA	NA	NA		2017-2018 outbreak	NA
J878	SRR9988751	USA	2017	NA	NA	NA		2017-2018 outbreak	NA
J910	SRR9988772	USA	2017	NA	NA	NA		2017-2018 outbreak	NA
K015	SRR9988743	USA	2017	NA	NA	NA		2017-2018 outbreak	NA
K398	SRR9718364	USA	2017	NA	NA	NA		2017-2018 outbreak	NA
L2277	SRR8652730	Australia	2017	NA	NA	NA		2017-2018 outbreak	NA
L2278	SRR8652725	Australia	2017	NA	NA	NA		2017-2018 outbreak	NA
L2279	SRR8652758	Australia	2017	NA	NA	NA		2017-2018 outbreak	NA
L2280	SRR8652770	Australia	2017	NA	NA	NA		2017-2018 outbreak	NA
L2281	SRR8652726	Australia	2017	NA	NA	NA		2017-2018 outbreak	NA
L2282	SRR8652719	Australia	2017	NA	NA	NA		2017-2018 outbreak	NA
K048	SRR9988821	USA	2018	NA	NA	NA		2017-2018 outbreak	NA
K065	SRR9988787	USA	2018	NA	NA	NA		2017-2018 outbreak	NA
K110	SRR9988767	USA	2018	NA	NA	NA		2017-2018 outbreak	NA
K180	SRR9002857	USA	2018	NA	NA	NA		2017-2018 outbreak	NA
K209	SRR9002906	USA	2018	NA	NA	NA		2017-2018 outbreak	NA
K227	SRR9002896	USA	2018	NA	NA	NA		2017-2018 outbreak	NA
K256	SRR9002831	USA	2018	NA	NA	NA		2017-2018 outbreak	NA
K278	SRR9002823	USA	2018	NA	NA	NA		2017-2018 outbreak	NA
K309	SRR9589891	USA	2018	NA	NA	NA		2017-2018 outbreak	NA
H918	SRR9123693	USA	2011	NA	NA	NA		2008-2011 outbreak	NA
K330	SRR9860863	USA	2018	NA	NA	NA		2017-2018 outbreak	NA
K358	SRR9589872	USA	2018	NA	NA	NA		2017-2018 outbreak	NA
K409	SRR9718403	USA	2018	NA	NA	NA		2017-2018 outbreak	NA
UK35	ERR212375	UK	2012	ptxP3	fim3-1	prn2		2012 outbreak	Sealey et al. 2015
UK38	ERR212378	UK	2012	ptxP3	fim3-2	prn2		2012 outbreak	Sealey et al. 2015
UK41	ERR212381	UK	2012	ptxP3	fim3-1	prn2		2012 outbreak	Sealey et al. 2015
UK44	ERR212384	UK	2012	ptxP3	fim3-1	prn2		2012 outbreak	Sealey et al. 2015
UK47	ERR212387	UK	2012	ptxP3	fim3-1	prn2		2012 outbreak	Sealey et al. 2015
UK50	ERR304771	UK	2012	ptxP3	fim3-1	NA		2012 outbreak	Sealey et al. 2015
UK57	ERR304778	UK	2012	ptxP3	fim3-2	prn2		2012 outbreak	Sealey et al. 2015
UK60	ERR304781	UK	2012	ptxP3	fim3-1	prn2		2012 outbreak	Sealey et al. 2015
UK63	ERR304784	UK	2012	ptxP3	fim3-1	NA		2012 outbreak	Sealey et al. 2015
UK66	ERR304787	UK	2012	ptxP3	fim3-1	prn2		2012 outbreak	Sealey et al. 2015
UK69	ERR316408	UK	2012	ptxP3	fim3-2	prn2		2012 outbreak	Sealey et al. 2015
UK72	ERR316411	UK	2012	ptxP3	fim3-1	prn2		2012 outbreak	Sealey et al. 2015
UK75	ERR316414	UK	2012	ptxP3	fim3-2	prn2		2012 outbreak	Sealey et al. 2015
UK78	ERR316417	UK	2012	ptxP3	fim3-1	prn2		2012 outbreak	Sealey et al. 2015
UK81	ERR316420	UK	2012	ptxP3	fim3-1	prn2		2012 outbreak	Sealey et al. 2015
UK84	ERR305950	UK	2012	ptxP3	fim3-1	prn2		2012 outbreak	Sealey et al. 2015
UK87	ERR305953	UK	2012	ptxP3	fim3-1	NA		2012 outbreak	Sealey et al. 2015
UK90	ERR305956	UK	2012	ptxP3	fim3-2	prn2		2012 outbreak	Sealey et al. 2015
UK93	ERR305959	UK	2012	ptxP3	fim3-2	prn2		2012 outbreak	Sealey et al. 2015
UK99	ERR305965	UK	2012	ptxP3	fim3-1	prn2		2012 outbreak	Sealey et al. 2015
L1661	SRR1958798	Australia	2012	ptxP3	NA	prn2::IS481rev		2012 outbreak	Safarchi et al. 2016
L1779	SRR1958809	Australia	2012	ptxP3	NA	prn2::IS481rev		2012 outbreak	Safarchi et al. 2016
L1780	SRR1958810	Australia	2012	ptxP3	NA	prn2::IS481rev		2012 outbreak	Safarchi et al. 2016
FR5990	ERR2102155	France	2015	ptxP3	fim3-1	prn2::IS1613		Global	Bouchez et al. 2018
FR6013	ERR2102159	France	2015	ptxP3	fim3-1	prn2		Global	Bouchez et al. 2018
J322	SRR9006218	USA	2015	ptxP3	fim3-1	prn2::IS481-1613fwd		Global	Weigand et al. 2019
J349	SRR9118293	USA	2015	NA	NA	NA		Global	NA
J523	SRR9006087	USA	2015	ptxP3	fim3-1	prn2::IS481-1613fwd		Global	Weigand et al. 2019
L2256	SRR8652789	Australia	2015	NA	NA	NA		Global	NA
L2264	SRR8652774	Australia	2015	NA	NA	NA		Global	NA
BP556	DRR165190	Japan	2016	NA	NA	NA		Global	NA
J453	SRR9118384	USA	2016	NA	NA	NA		Global	NA
J473	SRR9006089	USA	2016	NA	NA	NA		Global	NA
J527	SRR9006051	USA	2016	ptxP3	fim3-1	prn2::IS481-1613fwd		Global	Weigand et al. 2019
J569	SRR9131520	USA	2016	NA	NA	NA		Global	NA
J604	SRR9006168	USA	2016	NA	NA	NA		Global	NA
J661	SRR9131635	USA	2016	NA	NA	NA		Global	NA
J709	SRR9131540	USA	2016	NA	NA	NA		Global	NA
L2239	SRR8652744	Australia	2016	NA	NA	NA		Global	NA
L2243	SRR8652740	Australia	2016	NA	NA	NA		Global	NA
L2271	SRR8652779	Australia	2016	NA	NA	NA		Global	NA
L2274	SRR8652721	Australia	2016	NA	NA	NA		Global	NA
L1037	SRR1958796	Australia	2008	NA	NA	NA		2008-2011	Safarchi et al. 2016
L1380	SRR1958800	Australia	2008	NA	NA	NA		2008-2011	Safarchi et al. 2016
L1361	SRR1958802	Australia	2009	NA	NA	NA		2008-2011	Safarchi et al. 2016
L1214	SRR1958808	Australia	2009	NA	NA	NA		2008-2011	Safarchi et al. 2016
L1419	SRR1958817	Australia	2009	NA	NA	NA		2008-2011	Safarchi et al. 2016
L1397	SRR1958805	Australia	2010	NA	NA	NA		2008-2011	Safarchi et al. 2016
L1423	SRR1958819	Australia	2010	NA	NA	NA		2008-2011	Safarchi et al. 2016
L1770	SRR1958807	Australia	2011	NA	NA	NA		2008-2011	Safarchi et al. 2016
L1507	SRR1958821	Australia	2011	NA	NA	NA		2008-2011	Safarchi et al. 2016

### Sheet: S5_Genomic_arrangement_types
Type 1 (CDC010/Cluster-BP-04/13/22/27)	Type 2	Type 3 (CDC002/Cluster-BP-03/09/16)	Type 4 (CDC082/Cluster-BP-06)	Type 5 (CDC013/Cluster-BP-02/18)	Type 6	Type 7	Type 8	Type 9 (CDC237/Cluster-BP-01)	CDC024/Cluster-BP-21	CDC046/Cluster-BP-08/12/17	CDC217/Cluster-BP-07	CDC242/Cluster-BP-11	CDC253/Cluster-BP-05	CDC269/Cluster-BP-14	CDC300/Cluster-BP-10	Cluster-BP-23	Cluster-BP-15	Cluster-BP-19	Cluster-BP-20	Cluster-BP-24	Cluster-BP-25	Cluster-BP-26	Cluster-BP-28	Cluster-BP-29	Cluster-BP-30	Cluster-BP-31	Cluster-BP-32	Singletons
NZ6	NZ35	NZ9	NZ16	NZ15	NZ1	NZ20	NZ44	NZ57	I289	NZ48	H348	H849	J022	H542	I476	NZ10	H709	B201	J074	E476	J019	J583	F954	J093	H876	I979	J378	N12
NZ8	NZ36	NZ14	NZ40	NZ18	NZ2	NZ39	NZ60	NZ58		H361						B202												NZ28
NZ11	NZ37	NZ26	NZ45	NZ19	NZ3			NZ64		I469																		NZ32
NZ17	NZ13	NZ46	H346	C549				NZ65		H639																		NZ41
NZ21		NZ49		E368				I754		CIDM-BP2																		NZ4
NZ22		C734		H834																								NZ63
NZ23																												NZ7
NZ24																												NZ5
NZ25
NZ27
NZ29
NZ30
NZ31
NZ33
NZ34
NZ38
NZ42
NZ43
NZ47
NZ50
NZ51
NZ52
NZ53
NZ54
NZ55
NZ56
NZ59
NZ61
NZ62
NZ66
C958
H754
J210
Notes
CDC types were defined in Weigand et al. (2017). Some CDC types had minor PFGE differences, hence were assigned subtypes (e.g. CDC010-1). One example per subtype was included in the analysis here (the non-NZXX strains). CDC types were later redesignated as Clusters in Weigand et al. (2019), with some CDC types being split into multiple Clusters, and some new Clusters which were not observed in th…
Columns with only CDC identifiers had no congruent isolates in the NZ cohort.
NZ48 was a singleton with regards to the other NZ isolates, but was found to be colinear with all three CDC046 subtypes.
References
Weigand, M.R., Peng, Y., Loparev, V., Batra, D., Bowden, K.E., Burroughs, M., Cassiday, P.K., Davis, J.K., Johnson, T., Juieng, P., Knipe, K., Mathis, M.H., Pruitt, A.M., Rowe, L., Sheth, M., Tondella, M.L. and Williams, M.M. (2017). "The History of Bordetella pertussis Genome Evolution Includes Structural Rearrangement". J Bacteriol, 199(8)
Weigand, M.R., Peng, Y., Batra, D., Burroughs, M., Davis, J.K., Knipe, K., Loparev, V.N., Johnson, T., Juieng, P., Rowe, L.A., Sheth, M., Tang, K., Unoarumhi, Y., Williams, M.M. and Tondella, M.L. (2019). "Conserved Patterns of Symmetric Inversion in the Genome Evolution of Bordetella Respiratory Pathogens". mSystems, 4(6)

### Sheet: S6_GroupsA-D
Group	Isolate	Year	Country	NZ Health Board	Allelic Profile	Arrangement Type	Prn mutation	Serotype
A	NZ14	1999	New Zealand	Southern	ptxP3-ptxA1-prn2-fim2-1-fim3-1	CDC002	None	Not tested
A	NZ43	2010	New Zealand	Waikato	ptxP3-ptxA1-prn2-fim2-1-fim3-1	CDC010	None	1,3
A	NZ42	2009	New Zealand	Auckland Combined	ptxP3-ptxA1-prn2-fim2-1-fim3-1	CDC010	None	1,3
A	NZ21	2007	New Zealand	Nelson Marlborough	ptxP3-ptxA1-prn2-fim2-1-fim3-1	CDC010	None	1,3
A	NZ38	2008	New Zealand	Southern	ptxP3-ptxA1-prn2-fim2-1-fim3-1	CDC010	None	1,3
A	NZ30	2004	New Zealand	Auckland Combined	ptxP3-ptxA1-prn2-fim2-1-fim3-1	CDC010	None	1,3
A	NZ33	2005	New Zealand	Southern	ptxP3-ptxA1-prn2-fim2-1-fim3-1	CDC010	None	1,3
A	NZ31	2004	New Zealand	Northland	ptxP3-ptxA1-prn2-fim2-1-fim3-1	CDC010	None	1,3
A	NZ34	2005	New Zealand	Waikato	ptxP3-ptxA1-prn2-fim2-1-fim3-1	CDC010	None	1,3
A	B281	2005	Taiwan	NA	ptxP3-ptxA1-prn2-fim2-1-fim3-1	Unknown	None	Unknown
B	NZ62	2017	New Zealand	Nelson Marlborough	ptxP3-ptxA1-prn2-fim2-1-fim3-1	CDC010	prn2::IS481-1613fwd	1, 2
B	NZ61	2017	New Zealand	Auckland Combined	ptxP3-ptxA1-prn2-fim2-1-fim3-1	CDC010	prn2::IS481-1613fwd	Not tested
B	NZ24	2014	New Zealand	Southern	ptxP3-ptxA1-prn2-fim2-1-fim3-1	CDC010	prn2:IS481-1613rev	Non-typable
B	NZ47	2012	New Zealand	Southern	ptxP3-ptxA1-prn2-fim2-1-fim3-1	CDC010	prn2::IS481-1613fwd	1,2
B	NZ22	2013	New Zealand	South Canterbury	ptxP3-ptxA1-prn2-fim2-1-fim3-1	CDC010	prn2:IS481-1613fwd	1,2
B	NZ60	2017	New Zealand	Nelson Marlborough	ptxP3-ptxA1-prn2-fim2-1-fim3-1	NZ008	prn2::IS481-1613fwd	Not tested
B	NZ25	2014	New Zealand	Waikato	ptxP3-ptxA1-prn2-fim2-1-fim3-1	CDC010	prn2:IS481-1613rev	1, 2
B	NZ54	2012	New Zealand	Auckland Combined	ptxP3-ptxA1-prn2-fim2-1-fim3-1	CDC010	prn2::IS481-1613rev	1,2
B	NZ23	2013	New Zealand	Northland	ptxP3-ptxA1-prn2-fim2-1-fim3-1	CDC010	prn2:IS481-1613rev	1,2,3
B	L2264	2015	Australia	NA	ptxP3-ptxA1-prn2-fim2-1-fim3-1	Unknown	Unknown	Unknown
C	NZ56	2012	New Zealand	Auckland Combined	ptxP3-ptxA1-prn2-fim2-1-fim3-1	CDC010	prn2::IS481-1613rev	1,3
C	NZ27	2015	New Zealand	Southern	ptxP3-ptxA1-prn2-fim2-1-fim3-1	CDC010	prn2:IS481-1613fwd	1, 3
C	NZ55	2012	New Zealand	Auckland Combined	ptxP3-ptxA1-prn2-fim2-1-fim3-1	CDC010	prn2::IS481-1613rev	1,3
C	NZ53	2012	New Zealand	Canterbury	ptxP3-ptxA1-prn2-fim2-1-fim3-1	CDC010	prn2::IS481-1613fwd	1,3
C	NZ59	2017	New Zealand	Nelson Marlborough	ptxP3-ptxA1-prn2-fim2-1-fim3-1	CDC010	prn2::IS481-1613fwd	Not tested
C	NZ52	2012	New Zealand	Auckland Combined	ptxP3-ptxA1-prn2-fim2-1-fim3-1	CDC010	prn2::IS481-1613rev	1,3
C	NZ51	2012	New Zealand	Bay of Plenty	ptxP3-ptxA1-prn2-fim2-1-fim3-1	CDC010	prn2::IS481-1613fwd	1,3
C	NZ50	2012	New Zealand	Auckland Combined	ptxP3-ptxA1-prn2-fim2-1-fim3-1	CDC010	prn2::IS481-1613fwd	1,3
C	NZ44	2010	New Zealand	Auckland Combined	ptxP3-ptxA1-prn2-fim2-1-fim3-1	NZ008	None	1,3
C	L2239	2016	Australia	NA	ptxP3-ptxA1-prn2-fim2-1-fim3-1	Unknown	Unknown	Unknown
D	NZ65	2018	New Zealand	South Canterbury	ptxP3-ptxA1-prn2-fim2-1-fim3-1	CDC237	prn2::IS481-1613fwd	Not tested
D	NZ57	2017	New Zealand	Southern	ptxP3-ptxA1-prn2-fim2-1-fim3-1	CDC237	prn2::IS481-1613fwd
D	NZ64	2018	New Zealand	South Canterbury	ptxP3-ptxA1-prn2-fim2-1-fim3-1	CDC237	prn2::IS481-1613fwd
D	NZ58	2017	New Zealand	Southern	ptxP3-ptxA1-prn2-fim2-1-fim3-1	CDC237	prn2::IS481-1613fwd
